# Pluripotent and differentiated cells display distinct genomic and nuclear landscapes of genome folding variability

**DOI:** 10.64898/2026.11.16.766639

**Authors:** Xiangru Huo, Ye Wang, Liyan Yang, Jiang Min, Jack Huey, René Maehr, Johan H. Gibcus, Frank Alber, Job Dekker

## Abstract

Chromosome folding varies between cells. It is not known whether cell types differ in the extent of folding variability, whether distinct chromosomal regions in the same cell type display different levels of variability, and how folding variability relates to sub-nuclear location and gene expression. We combined two single-cell Hi-C approaches with 3D genome modeling of pseudo-single cells (IGM), DNA FISH, chromosome painting, and single-cell RNA-seq across a five-stage differentiation trajectory from human embryonic stem cells to hepatocyte-like cells. In all cell types folding variability correlates with compartment status, is highest towards the nuclear interior, decreases as a function of radial position in the nucleus, and is the lowest at the periphery. Loci associated with nuclear landmarks such as speckles, and especially the nuclear periphery display more consistent subnuclear positioning in all cell stages. Moreover, pluripotent and differentiated cells display different overall levels of chromosome folding variability: in H1 pluripotent cells the entire genome displays higher folding and positional variability. In contrast, in differentiated cells folding variability is generally lower along the genome and the number of loci that become consistently positioned at the nuclear periphery increases sharply. The two distinct patterns of folding variability were correlated with cell-to-cell gene expression variation: In pluripotent cells gene expression variation is large, pervasive and seen throughout the genome and the nucleus. In differentiated cells cell-to-cell variation in gene expression is much lower and restricted mostly to genes located near the center of the nucleus, consistent with the restricted pattern of chromosome folding variation. These findings reveal two distinct genomic states: pluripotent cells maintain a variably folded, spatially permissive genome and transcriptional plasticity, whereas differentiated cells mature into a spatially deterministic, more consistently folded organization that correlates with more restricted transcriptional programs.
