## Supplemental Table 1 for "Pluripotent and differentiated cells display distinct genomic and nuclear landscapes of genome folding variability"

### Sheet: H1
	X (μm)	Y(μm)	Z(μm)
Cell1	8.1	7.51	6.8
Cell2	9.77	5.19	6.2
Cell3	7.62	8.46	5.6
Cell4	7.81	6.9	5
Cell5	7.92	5.14	5.6
Cell6	8.84	6.09	4
Cell7	8.76	7.07	4.2
Cell8	9.77	5.63	5.6
Cell9	6.49	6.12	4.8
Cell10	7.88	6.26	5.8
Cell11	9.91	9.27	5.2
Cell12	10.9	7.67	3.8
Cell13	7.99	7.14	5.2
Cell14	9.89	9.72	5.4
Cell15	10.64	7.68	6
Cell16	9.62	8.24	6.02
Cell17	9.71	6.38	4.6
Cell18	11.97	8.33	4
Cell19	7.01	5.66	6.6
Cell20	9.02	8.05	6.6
Cell21	7.4	6.3	5.6
Cell22	10.4	5.75	6.2
Cell23	7.12	7.02	5.2
Cell24	8.71	5.92	5.6
Cell25	10.25	5.84	6.6
Cell26	13.22	8.21	5
Cell27	8.29	7.69	6.18
Cell28	8.9	7.37	7
Cell29	8.04	5.4	6.8
Cell30	10.9	7.11	5
Cell31	8.02	7.13	5
Cell32	5.1	4.54	7.6
Cell33	5.77	5.3	8
Cell34	5.9	4.41	8.2
Cell35	7.66	6.66	6.6
Cell36	9.01	5.73	6.4
Cell37	8.94	6.43	5.8
Average	8.73649	6.73838	5.77838

### Sheet: DE
	X (μm)	Y(μm)	Z(μm)
Cell1	18.44	14.78	1.83
Cell2	17.47	12.24	2.6
Cell3	19.77	14.47	3.2
Cell4	22.13	15.95	3.6
Cell5	14.9	13.88	3.2
Cell6	19.93	13.44	3
Cell7	19.06	11.29	3
Cell8	20.21	12.04	3.2
Cell9	15.25	15.19	3.4
Cell10	15.61	15.25	3
Cell11	22.75	13.33	3
Cell12	15.5	16.36	2.4
Cell13	18.81	13.02	2.6
Cell14	14.13	13.86	4.4
Cell15	16.58	14.4	4.4
Cell16	16.49	13.54	3.4
Cell17	16.81	16.64	4
Cell18	17.67	12.5	3
Cell19	16.14	12.8	2.2
Cell20	15.69	12.3	2
Cell21	18.92	9.5	2.6
Cell22	15.76	11	2.2
Cell23	17.99	8	2.4
Cell24	15.71	10	2.6
Cell25	19.81	11	2.8
Cell26	22.57	8.5	3.8
Cell27	18.95	10	4
Cell28	20.04	15	3
Cell29	17.92	10.3	3.3
Cell30	17.75	11.45	4
Cell31	10.5	10	3.2
Cell32	8	8.2	3
Cell33	13	8.5	2.8
Cell34	12	9.5	2.8
Cell35	8.5	8	4
Cell36	9	8	3.8
Cell37	11	8	3
Cell38	11.5	8.5	2.4
Cell39	8	7.5	2
Cell40	11	8.5	2.2
Cell41	8.5	7	3.1
Cell42	10.5	10	2
Average	15.7205	11.5174	3.01024

### Sheet: HB
	X (μm)	Y(μm)	Z(μm)
Cell1	14.24	9.93	3.6
Cell2	12.54	9.71	3.8
Cell3	13.27	10.04	3.2
Cell4	18.53	8.76	3.8
Cell5	16.27	10	4
Cell6	9.55	7.02	4
Cell7	12.2	7.05	3.6
Cell8	15.78	9.65	4
Cell9	12.2	8.18	3
Cell10	15.64	6.9	3.2
Cell11	10.56	6.2	3
Cell12	11.5	7.85	3.6
Cell13	10.59	10.1	3.8
Cell14	11.1	9.98	3.2
Cell15	13.76	10.9	2.8
Cell16	12.9	8.5	4
Cell17	10.79	5.7	3.4
Cell18	14.44	8.19	4
Cell19	9	6.55	4.6
Cell20	12.79	7.59	4
Cell21	9.05	8.87	3.2
Cell22	12.06	9.5	2.6
Cell23	12.25	11.81	2.6
Cell24	12.63	5.98	4.2
Cell25	12.74	11.06	3
Cell26	13.76	10.46	3.2
Cell27	11.65	8.3	3.4
Cell28	15.63	8.15	3.6
Cell29	8.61	6.38	4.6
Cell30	12.49	6.9	4.6
Average	12.6173	8.54033	3.58667

### Sheet: iHep
	X (μm)	Y(μm)	Z(μm)
Cell1	17.1	13.27	3.4
Cell2	16.1	8.74	3.2
Cell3	10.75	7.02	2.6
Cell4	10.33	8.84	3.4
Cell5	15.52	9.04	3.2
Cell6	12.28	9.08	3.4
Cell7	14.5	8.61	3
Cell8	11.14	7.26	2.8
Cell9	19.14	14.33	3
Cell10	14.54	8.71	3.4
Cell11	16.68	11.13	2.8
Cell12	11.73	10.5	2.8
Cell13	13.97	5.43	3.2
Cell14	8.49	7.03	2.4
Cell15	11.81	8.39	3.6
Cell16	11.45	10.19	3
Cell17	13.44	10.45	2.6
Cell18	18.8	10	3.8
Cell19	12.7	10.11	3
Cell20	16.17	11.77	2.6
Cell21	18.02	13.78	2.4
Cell22	13.26	11.5	2.2
Cell23	15.42	8.57	3.8
Cell24	14.53	8.31	3.4
Cell25	10.59	8.21	3.6
Cell26	14.13	7.3	3.4
Cell27	12.75	9.05	3
Cell28	10.53	9.04	3.8
Cell29	11.8	7.23	4.8
Cell30	11.62	9	3
Average	13.643	9.39633	3.15333

### Sheet: mHep
	X (μm)	Y(μm)	Z(μm)
Cell1	14.8	12.5	3.8
Cell2	13.81	11.13	3
Cell3	21.09	9.79	2
Cell4	13.95	12.14	2.4
Cell5	12.68	12.32	3
Cell6	16.03	13.03	2
Cell7	14.98	11.08	2
Cell8	19.21	11.95	3.2
Cell9	19.9	12.71	2.4
Cell10	13.75	12	2.6
Cell11	17.25	12.6	2.6
Cell12	11.98	11.43	2.2
Cell13	16.64	10.81	3.4
Cell14	12.29	11.21	2.4
Cell15	16.85	10.8	3.4
Cell16	16.91	11.35	3.03
Cell17	14.5	11.16	3.4
Cell18	14.99	14.72	2.4
Cell19	15.42	11.09	2.2
Cell20	13.61	12.11	2.4
Cell21	17.49	11.28	2
Cell22	17.54	11.58	2
Cell23	20.44	10.92	2.4
Cell24	16.55	11.3	2.6
Cell25	14.93	12.43	2.2
Cell26	15.15	9.09	3.4
Cell27	22.8	13.3	3.2
Cell28	18.29	10.84	2.8
Cell29	15.19	12.77	2.6
Cell30	14.35	11.79	2.8
Average	16.1123	11.7077	2.661
